# Activator–promoter compatibility in mammals: a CpG-Island-specific co-activator directly bridges transcription factors to TFIID

**DOI:** 10.64898/2025.12.28.696747

**Authors:** Filip Nemčko, Kevin Sabath, Michaela Pagani, Sebastian Kleinfercher, Clemens Plaschka, Alexander Stark

## Abstract

Transcription from CpG island (CGI) promoters controls the expression of two-thirds of mammalian genes, yet despite their prevalence, it remains unknown whether CGI-specific co-activators with intrinsic specificity (i.e. compatibility) for these promoters exist or by what mechanisms they might function. Here, we perform proteome-wide functional screens to identify more than fifty transcriptional activators that are intrinsically specific to CGI promoters, establishing that promoter-class-specific activators are a widespread feature of mammalian gene regulation. Among these, we identify Host Cell Factor 1 (Hcfc1) as the founding member of CGI-specific co-activators. Hcfc1 is essential for the expression of thousands of CGI-promoter-driven genes and acquires CGI-specificity through a two-step mechanism: CGI-associated transcription factors recruit Hcfc1 through its Kelch domain, and Hcfc1 in turn directly engages the general transcription factor TFIID through a dedicated activation domain. The Hcfc1-TFIID interaction overcomes a key rate-limiting step for CGI promoter initiation, TFIID recruitment, thereby directly enabling transcription. Hcfc1 thus functions as a promoter-class-specific bridge between CGI-bound transcription factors and the general transcription machinery, analogous to Mediator but with intrinsic promoter specificity. Together, we uncover a dedicated activation pathway for CGI promoters, reveal a fundamental mechanistic difference in transcription activation between promoter classes in mammals, and establish co-activator-promoter compatibility as a core principle in mammalian gene regulation.
