## Supplementary_table_4 for "Activator–promoter compatibility in mammals: a CpG-Island-specific co-activator directly bridges transcription factors to TFIID"

### Sheet: Cell_lines
cellLine_id	description	use
FNR26.cl1	OsTir1 parental; FRT-EF1a-ARF16-HA-P2A-OsTiR1-noXhoI-3xmYC-T2A-mCherry-SV40polyA-F3	PRO-seq, CUT&RUN
FNR44.cl1	AID-V5-Hcfc1; N-terminal; in FNR26.cl1	PRO-seq, CUT&RUN
FNR44.cl2	AID-V5-Hcfc1; N-terminal; in FNR26.cl1	PRO-seq, CUT&RUN
cSK001.cl1	AID-V5-Taf1; N-terminal; in FNR26.cl1	PRO-seq
cSK001.cl2	AID-V5-Taf1; N-terminal; in FNR26.cl1	PRO-seq
cKeS68	ePB-Flag-NLS-TurboID-Puro; in FNR94.cl1	TurboID
cKeS69	ePB-Flag-NLS-TurboID-Hcfc1-Puro; in FNR94.cl1	TurboID
cKeS70	ePB-Flag-NLS-TurboID-Hcfc1_dAD-Puro; in FNR94.cl1	TurboID
cKeS50	ePB-TREpro-Intron-3xFLAG-NLS-GFP-Puro; in FNR94.cl1	Cut&Run rescue
cKeS58	ePB-TREpro-Intron-3xFLAG-NLS-GFP-Hcfc1-Puro; in FNR94.cl1	Cut&Run rescue
cKeS37	ePB-TREpro-Intron-3xFLAG-NLS-GFP-Hcfc1_S202R-Puro; in FNR94.cl1	Cut&Run rescue
cKeS71	ePB-TREpro-Intron-3xFLAG-NLS-GFP-Hcfc1_Kelch-Puro; in FNR94.cl1	Cut&Run rescue
cKeS24	pEXPR-TREpro-3xFLAG-NLS-GFP-Kelch; in FNR94.cl1	IP-MS
cKeS25	pEXPR-TREpro-3xFLAG-NLS-GFP-Kelch_S202R; in FNR94.cl1	IP-MS
FNR21	CGI1; FRT-7xTetO-hNCAPG-Puro-IRES-GFP-SV40polyA-F3	ORFtag
FNR18	CGI2; FRT-7xTetO-hELAC2-Puro-IRES-GFP-SV40polyA-F3	ORFtag
FNR15	CGI3; FRT-7xTetO-hDYNC1LI1-Puro-IRES-GFP-SV40polyA-F3	ORFtag
FNR11	CGI4; FRT-7xTetO-hCHMP3-Puro-IRES-GFP-SV40polyA-F3	Recruitment validations
FNR2	non-CGI2; FRT-7xTetO-hSPINK5-Puro-IRES-GFP-SV40polyA-F3	Recruitment validations

### Sheet: Peptides
peptide_id	sequence
Hcfc1-AD_1616-1660_wt	GLTPEELAVTAAAEAAAQAAATEEAQALAIQAVLQAAQQAVMGTG
Hcfc1-AD_1616-1660_VV2RR	GLTPEELARTAAAEAAAQAAATEEAQALAIQARLQAAQQAVMGTG

### Sheet: Plasmids
plasmid_id	description	comment
pFN343	NLS-TetR-5'ss_0nt; Addgene #220981	ORFtag
pFN354	NLS-TetR-5'ss_1nt; Addgene #220982	ORFtag
pFN355	NLS-TetR-5'ss_2nt; Addgene #220983	ORFtag
pFN378	pCMV-Gag-Pol (Cell Biolabs)	virus production
pFN403	TetO-hNCAPG-PIG_reporter	recruitment reporter
pFN400	TetO-hELAC2-PIG_reporter	recruitment reporter
pFN397	TetO-hDYNC1LI1-PIG_reporter	recruitment reporter
pFN755	TetO-hMYLPF-PIG_reporter	recruitment reporter
pFN393	TetO-hCHMP3-PIG_reporter	recruitment reporter
pFN384	TetO-hSPINK5-PIG_reporter	recruitment reporter
pFN1091	PGK-Puro-TetR-VP64	recruitments
pFN645	PGK-Puro-TetR-DsRed	recruitments
pFN644	PGK-Puro-TetR-Fbxl19	recruitments
pFN633	PGK-Puro-TetR-Ssbp3	recruitments
pFN703	PGK-Puro-TetR-Hcfc1	recruitments
pFN635	PGK-Puro-TetR-Zcchc10	recruitments
pFN631	PGK-Puro-TetR-Ing5	recruitments
pFN627	PGK-Puro-TetR-Jade1	recruitments
pKeS356	PGK-Puro-TetR-Taf3	recruitments
pKeS357	PGK-Puro-TetR-Taf4b	recruitments
pKeS358	PGK-Puro-TetR-Taf6	recruitments
pKeS360	PGK-Puro-TetR-Taf12	recruitments
pKeS361	PGK-Puro-TetR-Taf13	recruitments
pFN1013	PGK-Puro-TetR-Hcfc1-AD(wt)	recruitments
pFN1079	PGK-Puro-TetR-Hcfc1-AD(mut)	recruitments
pFN757	Hcfc1_gRNA_N-AID-tagging	AID-tagging
pFN758	Hcfc1_PITCH-cassette_N-AID-tagging	AID-tagging
pSK274	Taf1_gRNA_N-AID-tagging	AID-tagging
pSK275	Taf1_PITCH-cassette_N-AID-tagging	AID-tagging
pKeS164	ePB_Flag_NLS_TurboID_Puro	TurboID
pKeS184	ePB_Flag_NLS_TurboID_Hcfc1_Puro	TurboID
pKeS185	ePB_Flag_NLS_TurboID_Hcfc1-dAD_Puro	TurboID
pKeS76	pEXPR_TREpro_3xFLAG_NLS_GFP	IP-MS
pKeS79	pEXPR_TREpro_3xFLAG_NLS_GFP_Kelch	IP-MS
pKeS80	pEXPR_TREpro_3xFLAG_NLS_GFP_Kelch_S202R	IP-MS
pKeS139	ePB_TREpro_Intron_3xFLAG_NLS_GFP_Puro	CUT&RUN/rescue
pKeS140	ePB_TREpro_Intron_3xFLAG_NLS_GFP_Hcfc1_Puro	CUT&RUN/rescue
pKeS141	ePB_TREpro_Intron_3xFLAG_NLS_GFP_Hcfc1-S202R_Puro	CUT&RUN/rescue
pKeS189	ePB_TREpro_Intron_3xFLAG_NLS_GFP_Hcfc1-Kelch_Puro	CUT&RUN/rescue
pKeS311	pOPINB+-10His-3FLAG-TAF4B_250-353-3C-TAF6_219-484	Co-AP
pKeS333	pOPINB+-10His-3FLAG-TAF4B_250-353_L310R-3C-TAF6_219-484_I280R	Co-AP

### Sheet: Oligos
oligo_id	sequence	description	comment
FN789	cattatacgaagttatcATCGCTAGCCGCGGGATTTCCCCCTCTCGCG	NCAPG_promoter_cloning_fw	recruitment reporter
FN790	gctgcaggtggtagaattagatcacgcgtCATGGCTCTGGAACCCTGCCGG	NCAPG_promoter_cloning_rev	recruitment reporter
FN783	cattatacgaagttatcATCGCTAGCAGCTCCTTTCTATTGGATGAGC	ELAC2_promoter_cloning_fw	recruitment reporter
FN784	gctgcaggtggtagaattagatcacgcgtCATGCGCCCGTCTCCACCAAAA	ELAC2_promoter_cloning_rev	recruitment reporter
FN777	cattatacgaagttatcATCGCTAGCCTCGCTCCATCAGTCCTGGCCC	DYNC1LI1_promoter_cloning_fw	recruitment reporter
FN778	gctgcaggtggtagaattagatcacgcgtCATCTTGGTCGGGAATCACACC	DYNC1LI1_promoter_cloning_rev	recruitment reporter
FN769	cattatacgaagttatcATCGCTAGCGCATGCGCAACATCCCCTAGTG	CHMP3_promoter_cloning_fw	recruitment reporter
FN770	gctgcaggtggtagaattagatcacgcgtCATGACGAACTGAACCCGTCTT	CHMP3_promoter_cloning_rev	recruitment reporter
FN734	cattatacgaagttatcATCGCTAGCTCCCATGACCTTGAACAACTGG	SPINK5_promoter_cloning_fw	recruitment reporter
FN735	gctgcaggtggtagaattagatcacgcgtCATGTTGAAGACGATGCAAGTC	SPINK5_promoter_cloning_rev	recruitment reporter
FN749	CGCCCAGAAGCTAATCTGAAGGGCTGC	reporter_cell_line_genotyping_fw	recruitment reporter
FN750	ATGAGTCATGCTATTCTCTAATCATG	reporter_cell_line_genotyping_rev	recruitment reporter
FN865	TGCAGGACCGGACGTGACTGGAGTTC*A	ORFtag_nested_fw	ORFtag
FN866	TGCAGGACGATGAGCAGAGCCAGAACC*A	ORFtag_nested_rev	ORFtag
FN848	AATGATACGGCGACCACCGAGATCTACACGAGCCAGAACCAGAAGGAACTTGA*C	ORFtag_iPCR_fw	ORFtag
UD7xx	CAAGCAGAAGACGGCATACGAGATnnnnnnnnGTGACTGGAGTTCAGACGTGTGCTCTTCCGATCT	ORFtag_iPCR_rev	ORFtag
FN860	GAGTGATTGACTACCCGTCAGCGGGGGTCTTTCA	ORFtag_custom_Illumina_1st_read_1	ORFtag
FN861	TGAGTGATTGACTACCCACGACGGGGGTCTTTCA	ORFtag_custom_Illumina_1st_read_2	ORFtag
FN437	GGGGACAAGTTTGTACAAAAAAGCAGGCTTCGACGCATTGGACGATTTTGATC	VP64_ENTRY_cloning_fw	recruitments
FN438	GGGGACCACTTTGTACAAGAAAGCTGGGTCCAGCATGTCCAGGTCGAAATCA	VP64_ENTRY_cloning_rev	recruitments
FN806	GGGGACAAGTTTGTACAAAAAAGCAGGCTTCatggcctcctccgagGACGTCAT	DsRed_ENTRY_cloning_fw	recruitments
FN807	GGGGACCACTTTGTACAAGAAAGCTGGGTCcaggaacaggtggtggcggccct	DsRed_ENTRY_cloning_rev	recruitments
FN961	GGGGACAAGTTTGTACAAAAAAGCAGGCTTCATGTCGTCGAGCAGCCGGGGACCGG	Fbxl19_ENTRY_cloning_fw	recruitments
FN962	GGGGACCACTTTGTACAAGAAAGCTGGGTCGCTGTCCTTGAGAAGCAGTTTCTCT	Fbxl19_ENTRY_cloning_rev	recruitments
FN858	GGGGACAAGTTTGTACAAAAAAGCAGGCTTCATGTTTGCCAAAGGCAAAGGCTCGGC	Ssbp3_ENTRY_cloning_fw	recruitments
FN859	GGGGACCACTTTGTACAAGAAAGCTGGGTCCACACTCATCGTCATGCTTGGAGAAT	Ssbp3_ENTRY_cloning_rev	recruitments
FN1251	GGGGACAAGTTTGTACAAAAAAGCAGGCTTCATGGCTTCGGCTGTGTCTCCCGCAA	Hcfc1_ENTRY_cloning_fw	recruitments
FN1252	GGGGACCACTTTGTACAAGAAAGCTGGGTCCTGACCATCAGCCTTAGACTTCTTT	Hcfc1_ENTRY_cloning_rev	recruitments
FN883	GGGGACAAGTTTGTACAAAAAAGCAGGCTTCATGGCGACTCCCATGCATCGGCTCA	Zcchc10_ENTRY_cloning_fw	recruitments
FN884	GGGGACCACTTTGTACAAGAAAGCTGGGTCTTTCTTCTTCTTTTTCTTCTTCTGTGG	Zcchc10_ENTRY_cloning_rev	recruitments
FN873	GGGGACAAGTTTGTACAAAAAAGCAGGCTTCATGGCGACTGCCATGTACTTGGAGC	Ing5_ENTRY_cloning_fw	recruitments
FN874	GGGGACCACTTTGTACAAGAAAGCTGGGTCCTTCTTCTTCCTCTTTTCCTGAACA	Ing5_ENTRY_cloning_rev	recruitments
FN869	GGGGACAAGTTTGTACAAAAAAGCAGGCTTCATGAAACGAGGTCGCCTTCCCAGCA	Jade1_ENTRY_cloning_fw	recruitments
FN870	GGGGACCACTTTGTACAAGAAAGCTGGGTCAGAGGCCAAGATGCTTCGCCTGATG	Jade1_ENTRY_cloning_rev	recruitments
oKeS413	GGGGACAAGTTTGTACAAAAAAGCAGGCTTCatgtgcgagagttactccaggtc	Taf3_ENTRY_cloning_fw	recruitments
oKeS414	GGGGACCACTTTGTACAAGAAAGCTGGGTCtcagtgcgcacggtgcttcc	Taf3_ENTRY_cloning_rev	recruitments
oKeS421	GGGGACAAGTTTGTACAAAAAAGCAGGCTTCatgccggcgggcctcacggag	Taf4b_ENTRY_cloning_fw	recruitments
oKeS422	GGGGACCACTTTGTACAAGAAAGCTGGGTCtcacttaagaagggcaaggtatag	Taf4b_ENTRY_cloning_rev	recruitments
oKeS415	GGGGACAAGTTTGTACAAAAAAGCAGGCTTCatggccgaggagaagaaactg	Taf6_ENTRY_cloning_fw	recruitments
oKeS416	GGGGACCACTTTGTACAAGAAAGCTGGGTCtcacagagcaggctggggag	Taf6_ENTRY_cloning_rev	recruitments
FN905	GGGGACAAGTTTGTACAAAAAAGCAGGCTTCatgaaccagtttggcccttcagcgc	Taf12_ENTRY_cloning_fw	recruitments
FN906	GGGGACCACTTTGTACAAGAAAGCTGGGTCTTTCTTGGTTGTTTTCCGGATCAGT	Taf12_ENTRY_cloning_rev	recruitments
oKeS419	GGGGACAAGTTTGTACAAAAAAGCAGGCTTCatggcagatgaggaggaagac	Taf13_ENTRY_cloning_fw	recruitments
oKeS420	GGGGACCACTTTGTACAAGAAAGCTGGGTCtcaagatccatagttggcttcg	Taf13_ENTRY_cloning_rev	recruitments
FN2281	GGGGACAAGTTTGTACAAAAAAGCAGGCTTCCTGATGGCTGAAGCCCAGGCGGGCAC	Hcfc1-AD_ENTRY_cloning_fw	recruitments
FN2282	GGGGACCACTTTGTACAAGAAAGCTGGGTCTGGGGCCAGAGCCTCAGTGGGAAGAT	Hcfc1-AD_ENTRY_cloning_rev	recruitments
oKeS11	ggCATACTGCTGTGGTCTACAC	Hcfc1_S202R_fw	mutagenesis
oKeS12	gCTCCCGGGGTGGAGGCAG	Hcfc1_S202R_rev	mutagenesis
oKeS21	gGACTGCTGCTGCTGAAGCAG	Hcfc1_V1623R_fw	mutagenesis
oKeS22	tTGCCAGCTCCTCTGGAGTG	Hcfc1_V1623R_rev	mutagenesis
oKeS23	gGCTCCAGGCCGCACAGCAG	Hcfc1_V1647R_fw	mutagenesis
oKeS24	tAGCCTGGATGGCCAAGGCTTG	Hcfc1_V1647R_rev	mutagenesis
oKeS390	GGaagtctgcacctcagccgcac	Taf4b_L310R_fw	mutagenesis
oKeS391	Tttcaatatacagtttcctagtaaactc	Taf4b_L310R_rev	mutagenesis
oKeS392	gTATTTGATGCGGATGGTAAAAG	Taf6_I280R_fw	mutagenesis
oKeS393	cTCAGCAATGCCAGATTATTCTG	Taf6_I280R_rev	mutagenesis
oKeS25	GCTGACAGTCTCAATGACC	Hcfc1_dAD_cloning_fw	mutagenesis
oKeS26	CTCTTGGGGAAGTGATAACTG	Hcfc1_dAD_cloning_rev	mutagenesis
oKeS222	cggcatggacgagctgtacaaggatATGGCTTCGGCTGTGTCTCCCGCAAAC	Hcfc1(wt)_cloning_fw	CUT&RUN/rescue/TurboID
oKeS223	TGATTATGATCTAGAGTCGCGGgatttaCTGACCATCAGCCTTAGACTTCTTTGG	Hcfc1(wt)_cloning_rev	CUT&RUN/rescue/TurboID
oKeS232	TGATTATGATCTAGAGTCGCGGgatttaTGTCTCCAAATACCACAAGTCC	Hcfc1-Kelch_cloning_rev	CUT&RUN/rescue
oKeS37	GGGGACAAGTTTGTACAAAAAAGCAGGCTTCATGGCTTCGGCTGTGTCTC	Hcfc1-Kelch(wt)_cloning_fw	IP-MS
oKeS38	GGGGACCACTTTGTACAAGAAAGCTGGGTCTGTCTCCAAATACCACAAGTCC	Hcfc1-Kelch(wt)_cloning_rev	IP-MS
oKeS366	ggaagtttctggtgatgtggtcattGGTGGAGGTTCGGGCGGATCGGGCGGTCTGGACtctACaagcag	Taf6_fusion_fw	Co-AP
oKeS367	ggtggtgtttaaatggtctagaaagctTTAAATTGTAAGGGTGGTTCGGTTAAC	Taf6_fusion_rev	Co-AP
oKeS368	TAAagctttctagaccatttaaacac	Taf4b_290_Bb_fw	Co-AP
oKeS369	aatgaccacatcaccagaaac	Taf4b_290_Bb_rv	Co-AP
oKeS330	ctggaagttctgtttcagggtCCCcttcctccgacagtgctag	Taf4b_250-353_OHpOPINB+_fw	Co-AP
oKeS331	tgtttaaatggtctagaaagctTTAaatgaccacatcaccagaaac	Taf4b_250-353_OHpOPINB+_rv	Co-AP
oKeS146	CTGGAAGTTCTGTTCCAGGGGCCCGAACAGCAGCTTTATTATAAGGAAATTAC	Taf6_219-484_OHpOPINB+_fw	Co-AP
oKeS147	tgtttaaatggtctagaaagctTTAAATTGTAAGGGTGGTTCGGTTAAC	Taf6_219-484_OHpOPINB+_rv	Co-AP
FN2607	accgtgggcttgtactcggtca	ChIP-qPCR_FNR11_rev	ChIP-qPCR
FN2611	GGGGCAAGACGGGTTCAGTTCG	ChIP-qPCR_FNR11_fw	ChIP-qPCR
FN2721	GCGACTGCCTCGTGGAACAACA	ChIP-qPCR_control_fw	ChIP-qPCR
FN2722	TCTGGAGTCTCAGCGCTGACCC	ChIP-qPCR_control_rev	ChIP-qPCR
